# The Arabidopsis *WRR4A* and *WRR4B* paralogous NLR proteins both confer recognition of multiple *Albugo candida* effectors

**DOI:** 10.1101/2021.03.29.436918

**Authors:** Amey Redkar, Volkan Cevik, Kate Bailey, Oliver J. Furzer, Sebastian Fairhead, M. Hossein Borhan, Eric B. Holub, Jonathan D.G. Jones

**Author notes:** Corresponding author: Jonathan D.G. Jones. These authors contributed equally (Amey Redkar, Volkan Cevik).

## Abstract

The oomycete *Albugo candida* causes white blister rust, an important disease of Brassica crops. Distinct races of *A. candida* are defined by their specificity for infecting different host species.

The *White Rust Resistance 4* (*WRR4*) locus in Col-0 accession of *Arabidopsis thaliana* contains three genes that encode TIR-NLR resistance proteins. The Col-0 alleles of *WRR4A* and *WRR4B* confer resistance to at least four *A. candida* races (2, 7 and 9 from *B. juncea, B. rapa* and *B. oleracea*, respectively, and Race 4 from *Capsella bursa-pastoris*). Resistance mediated by both paralogs can be overcome by Col-0-virulent isolates of Race 4.

After comparing repertoires of candidate effectors in resisted and resistance-breaking strains, we used transient co-expression in tobacco or *Arabidopsis* to identify effectors recognized by *WRR4A* and *WRR4B*. A library of CCG effectors from four *A. candida* races was screened for *WRR4A-* or *WRR4B-* dependent elicitation of hypersensitive response (HR). These CCG genes were validated for WRR-dependent HR by bombardment assays in wild type Col-0, *wrr4A* or *wrr4B* mutants.

Our analysis revealed eight *WRR4A*-recognized CCGs and four *WRR4B-*recognized CCGs. Remarkably, the N-terminal region of 100 amino acids after the secretion signal is sufficient for *WRR4A* recognition of these eight recognized effectors. This multiple recognition capacity potentially explains the broad-spectrum resistance to many *A. candida* races conferred by *WRR4* paralogs.
