## Supplemental Tables for "The Arabidopsis *WRR4A* and *WRR4B* paralogous NLR proteins both confer recognition of multiple *Albugo candida* effectors": Table S1_Primers used in this study.xlsx

### Sheet: Sheet1
Gene	Primers (Fw / Rv)	Allele	Vector
CCG3 (∆SP, overexpress)	GGCTTAAUATGAAGGATTCTGTTATAATCAC / AACCCGAUCCTTCGAGAATATTTGCATCTG	AcEm2	LBJJ234-OD
CCG6 (∆SP, overexpress)	GGCTTAAUATCTTAAATGTCACCCTTTC / AACCCGAUCCTTGGAGTCCTGGAGAAAACCTGACTGAAGA	AcEm2	LBJJ234-OD
CCG9 (∆SP, overexpress)	GGCTTAAUATGAGAGAAAGAAAACCAACGAAATCGCCTTCG / AACCCGAUCCCGTTGGCTTGTTACTTTTTGAAGGAAGGGT	AcEm2	LBJJ234-OD
CCG11 (∆SP, overexpress)	GGCTTAAUATGGAAAGAAATCAGCATGAATCGAAAAAG / AACCCGAUCCCTTTATGTCGTGTGTATTACATTGACGCAG	AcEm2	LBJJ234-OD
CCG14 (∆SP, overexpress)	GGCTTAAUATGTCTCCTTATATGAGAACAATTATCGTC / AACCCGAUCCGAGATTTCGAATCACATCTTCAGCGGATAC	AcEm2	LBJJ234-OD
CCG15 (∆SP, overexpress)	GGCTTAAUATGAAATATCCCGGTGATTGGGAATCAGCT / AACCCGAUCCAGAAATTTCTCTCCTCGATT	AcEm2	LBJJ234-OD
CCG16 (∆SP, overexpress)	GGCTTAAUATGGTTACTGATGCCAAGGATCC / AACCCGAUCCCGTTGGGAGGTTATGTTTCG	AcEm2	LBJJ234-OD
CCG17 (∆SP, overexpress)	GGCTTAAUATGACGCAACCAATCACTATCACCGTCAAA / AACCCGAUCCTTCAAGCATATTCGCGTTTAAAAGCTTCTT	AcEm2	LBJJ234-OD
CCG19 (∆SP, overexpress)	GGCTTAAUATGGAAATGATCAAAAAAACTTA / AACCCGAUCCCCGCCTTTCGGGTCCCAGGT	AcEm2	LBJJ234-OD
CCG26 (∆SP, overexpress)	GGCTTAAUATGAAACAAAATTGGGATGAATCTCAAAAATCA / AACCCGAUCCGTCATCTTTTGCATATACGTCCTCTATGCT	AcEm2	LBJJ234-OD
CCG28 (∆SP, overexpress)	GGCTTAAUATGAACCAGCGAGGAATAATCAC / AACCCGAUCCGTTGAACCTACTTCCGATTG	Ac2V	pICH86966-USER35S
CCG30 (∆SP, overexpress)	GGCTTAAUATGAAGGATCCTGTAATAATCACTG / AACCCGAUCCATTGAGTAGACTCGGATCTG	AcNc2	pICH86966-USER35S
CCG31 (∆SP, overexpress)	GGCTTAAUATGAACAATCAAATACTAATCACCGCGACA / AACCCGAUCCGAGCATTTCCGCGTATTCGTATAAATGCCC	AcEm2	LBJJ234-OD
CCG33 (∆SP, overexpress)	GGCTTAAUATGGGTGAATTTCCGTACAGCAC / AACCCGAUCCTTTCGACCTTTCATCGCCGGA	AcNc2	pICH86966-USER35S
CCG34 (∆SP, overexpress)	TTGGTCTCCAATGCTTTATTTCAGAGTATGCGCAC / TTGGTCTCACGAACCATCTCGAAATATATCCTTCTCGGTCAGC	AcNc2	pICH86988-GG
CCG35 (∆SP, overexpress)	GGCTTAAUATGGATCTAACCGCAAAACTGTTGACAACG / AACCCGAUCCAGCAATAATTGCGCGGTCCATACTTACCGA	AcEm2	LBJJ234-OD
CCG36 (∆SP, overexpress)	GGCTTAAUATGAGCAAAATAGGGAGACTTCAATCAGCATCG / AACCCGAUCCGAAATCATTCAAGTCGCCAATATCCACAAC	AcEm2	LBJJ234-OD
CCG40 (∆SP, overexpress)	GGCTTAAUATGGTTCTAAAATCAGGCGAGTTGAGAATAAAA / AACCCGAUCCTTTGTGGCTTAAGGCATTGCATTGGATAAC	AcEm2	LBJJ234-OD
CCG42 (∆SP, overexpress)	GGCTTAAUATGGAAGAGCTTGCAAGAGAATATATCTA / AACCCGAUCCCAG TCT CCG ATT GTT GC	AcNc2	pICH86966
CCG44 (∆SP, overexpress)	GGCTTAAUATGGAG TAT TAC TCG GTG AAA TAC ACC A/AACCCGAUCCCAATGTATCTTCTCTCGT CC	AcNc2	pICH86966-USER35S
CCG46 (∆SP, overexpress)	GGCTTAAUATGGGT CAG CTG GGC TTG ATG / AACCCGAUCCATG CAC ATC CTG TTT GCG	AcNc2	pICH86966
CCG47 (∆SP, overexpress)	GGCTTAAUATGATA TTG CAA CAA GGT GAC ATG AC / AACCCGAUCCCTC GAG AAA TGG GCT AAC	AcNc2	pICH86966
CCG55 (∆SP, overexpress)	GGCTTAAUATGACCCAACCAATCACTATCAC / AACCCGAUCCATGTGCCCCTTGGTCCGTACGGTGTCCTTC	AcEm2	LBJJ234-OD
CCG56 (∆SP, overexpress)	GGCTTAAUATGCAATTGGGCTCGATGAAAATTACCGTTCAG / AACCCGAUCCCTTGCTTCTTTTGCGTGATTTCTTCACCTC	AcEm2	LBJJ234-OD
CCG58 (∆SP, overexpress)	GGCTTAAUATGCAACAAAATCATCATGACTCGAAAACGTCT / AACCCGAUCCTTCTTTTTTTGATTTGTTTGATATGTCCTC	AcEm2	LBJJ234-OD
CCG67 (∆SP, overexpress)	GGCTTAAUATGAGTACACTTCACGAAAGAAGATACCGTTTG / AACCCGAUCCAGGAACCACTATCGGTATATCTTGAGCTTG	AcEm2	LBJJ234-OD
CCG71 (∆SP, overexpress)	GGCTTAAUATGATCGATCAAGTAATAATCAC / AACCCGAUCCATTGAGCATTTTCCCGTC	AcNc2	pICH86966
CCG72 (∆SP, overexpress)	GGCTTAAUATGGACAATGAAGTAAAAAGCACCG / AACCCGAUCCCCA GCT GAA ATT CTG CAT	AcNc2	pICH86966
CCG79 (∆SP, overexpress)	GGCTTAAUATGCAACTGAATACAGCAACTATC / AACCCGAUCCTCTCTTCGGTACTACTTCCG	Ac2V	LBJJ234-OD
CCG104 (∆SP, overexpress)	GGCTTAAUATGAATAAGTCAGTATATATCACCGTC/ AACCCGAUCCCCAATTCCCTCGATATGTATCAGCTG	Ac2V	LBJJ234-OD
CCG8 (∆SP, overexpress)	GGCTTAAUATGAACTATATACCAGGATTATCGCG/AACCCGAUCCGCTCCTGATGTCCTCTATTG	Ac2V	LBJJ234-OD
CCG45 (∆SP, overexpress)	GGCTTAAUATGAGCCTCAGTACATTAACGTGC / AACCCGAUCCCCTTTCGTTTTTTTTTCG	Ac2V	LBJJ234-OD
CCG53 (∆SP, overexpress)	GGCTTAAUATGACTAACTATAAACAGCAA / AACCCGAUCCGCTAGATCTATTTCTCTTGAC	Ac2V	LBJJ234-OD
CCG54 (∆SP, overexpress)	GGCTTAAUATGAAAGTAAGAGAAAAAAAACTATTGAG / AACCCGAUCCTTTGAAGCCCGGGTGAGAGG	Ac2V	LBJJ234-OD
CCG57 (∆SP, overexpress)	GGCTTAAUATGAATCTGGAAAGCTGGGAAT / AACCCGAUCCGAAAAGAGATTCGAGCTCC	Ac2V	LBJJ234-OD
CCG61 (∆SP, overexpress)	GGCTTAAUATGGCTCAATTTGGATCAATGGT / AACCCGAUCCATATATGGTGTGACC	Ac2V	LBJJ234-OD
CCG66 (∆SP, overexpress)	GGCTTAAUATGAGTCGATTGAGCTCGATGAG / AACCCGAUCCCTTCTGCAGTTTTTTAACTGCGG	Ac2V	LBJJ234-OD
CCG69 (∆SP, overexpress)	GGCTTAAUATGAGCCGTATCACGTCTTTATATGG / AACCCGAUCCACTAGTTTTCCGATTTGG	Ac2V	LBJJ234-OD
CCG70 (∆SP, overexpress)	GGCTTAAUATGGAGAGATTGGACTCACTAAT / AACCCGAUCCATCTGATAGAATCTCTGTTCTC	Ac2V	LBJJ234-OD
CCG74 (∆SP, overexpress)	GGCTTAAUATGGAGAACGTACAGAATAAAA / AACCCGAUCCCTGGTAGATGTCATCTTCTG	Ac2V	LBJJ234-OD
CCG75 (∆SP, overexpress)	GGCTTAAUATGGATATCCAGCAAGCGTATAC / AACCCGAUCCGTAAATTTCCATCGGTGTTC	Ac2V	LBJJ234-OD
CCG77 (∆SP, overexpress)	GGCTTAAUATGCTACCTACCTACGTACCAGC / AACCCGAUCCCATTTTTTTGTCCTCTATGC	Ac2V	LBJJ234-OD
CCG82 (∆SP, overexpress)	GGCTTAAUATGCAGTTGTATCAAAAAGTATACC / AACCCGAUCCAACAATCCCTTTGCCGCGCTT	Ac2V	LBJJ234-OD
CCG28 (28-130aa)-YFP	GGCTTAAUATGAACCAGCGAGGAATAATCAC / AACCCGAUCCCAGCGGCTTCAGCTGTTCA	Ac2V	pICH86966-USER35S
CCG28 (31-130aa)-YFP	GGCTTAAUATGCGAGGAATAATCACCGTAG / AACCCGAUCCCAGCGGCTTCAGCTGTTCA	Ac2V	pICH86966-USER35S
CCG28 (33-130aa)-YFP	GGCTTAAUATGATAATCACCGTAGAATTCAATCAC / AACCCGAUCCCAGCGGCTTCAGCTGTTCA	Ac2V	pICH86966-USER35S
CCG28 (36-130aa)-YFP	GGCTTAAUATGGTAGAATTCAATCACAAAAGTGACC / AACCCGAUCCCAGCGGCTTCAGCTGTTCA	Ac2V	pICH86966-USER35S
CCG28 (39-130aa)-YFP	GGCTTAAUATGAATCACAAAAGTGACCTAAGCCG / AACCCGAUCCCAGCGGCTTCAGCTGTTCA	Ac2V	pICH86966-USER35S
CCG28 (40-543aa)-YFP	GGCTTAAUATGCACAAAAGTGACCTAAGCCGG / AACCCGAUCCGTTGAACCTACTTCCGATTG	Ac2V	pICH86966-USER35S
CCG28 (42-130aa) -YFP	GGCTTAAUATGAGTGACCTAAGCCGGTGCCAGTCC / AACCCGAUCCCAGCGGCTTCAGCTGTTCA	Ac2V	pICH86966-USER35S
CCG28 (50-543aa)-YFP	GGCTTAAUATGCTGGTAGATATTGCCGGACTGGATC / AACCCGAUCCGTTGAACCTACTTCCGATTG	Ac2V	pICH86966-USER35S
CCG28 (56-543aa)-YFP	GGCTTAAUATGGGACTGGATCGTCTTTCGCTG / AACCCGAUCCGTTGAACCTACTTCCGATTG	Ac2V	pICH86966-USER35S
CCG28 (28-78aa)-YFP	GGCTTAAUATGAACCAGCGAGGAATAATCAC / AACCCGAUCCTTGGAATTTTGCTATTTTGATGGAC	Ac2V	pICH86966-USER35S
CCG30 (22-130aa)	GGCTTAAUATGAAGGATCCTGTAATAATCACTG / AACCCGAUCCGCCGCATTCAAAAGTCGTTTGCAC	AcNc2	pICH86966-USER35S
CCG16 (22-130aa)	GGCTTAAUATGAAGGATCCTGTTATAATCACCG / AACCCGAUCCGCCGCATTCAAAAGTGGTTTGCAC	AcNc2	pICH86966-USER35S
CCG33 (31-129aa)	GGCTTAAUATGGGTGAATTTCCGTACAGCAC / AACCCGAUCCCTGATACCGCTTGTCATAGC	AcNc2	pICH86966-USER35S
CCG71 (22-130aa)	GGCTTAAUATGATCGATCAAGTAATAATCAC / AACCCGAUCCAATGCCGCAATCATAACTTG	AcNc2	pICH86966-USER35S
CCG67 (23-130aa)	GGCTTAAUATGGGTAGTACACTTCACGAAAG / AACCCGAUCCTTCTTCGATTTCAAAAACAG	AcEm2	LBJJ234-OD
CCG79 (17-130aa)	GGCTTAAUATGTGTCATATCCACCAAGCGTA / AACCCGAUCCACTCGAGGGTTGCTTGATGT	Ac2v	LBJJ234-OD
CCG40 (20-130aa)	GGCTTAAUATGCATGTCGTTGGTGTTCTAAA / AACCCGAUCCACAGTCCATGCACAAGACAC	AcEm2	LBJJ234-OD
CCG104 (22-130aa)	GGCTTAAUATGAATAAGTCAGTATATATCAC / AACCCGAUCCAAGGCAATACGTAACAAGCG	AcEm2	LBJJ234-OD
CCG28_domain mutation	AGCCGGGCCCAGTCCGCCCTGGTAGATATTGCCGCCCTGGAG	Ac2V	pICH86966-USER35S
CCG28_CCmut	AGCCGCGCACAGAGCGCACTGGTGGATATT	Ac2V	pICH86966-USER35S
CCG28_CxGmut	AGCCGCGCACAGAGCTGCCTGGTGGATATTGCGGCACTGGAA	Ac2V	pICH86966-USER35S
CCG28_CG mut	AGCCGCTGCCAGAGCGCACTGGTGGATATTGCGGCACTGGAA	Ac2V	pICH86966-USER35S
CCG28_CCGmut	AGCCGCGCACAGAGCGCACTGGTGGATATTGCGGCACTGGAA	Ac2V	pICH86966-USER35S
CCG28 (∆SP, overexpress)	GGCTTAAUATGAACCAGCGAGGAATAATCAC / AACCCGAUCCCTCAACCATACTCGCTCTAGCAGG	AcNc2	pICH86966-USER35S
CCG28 (∆SP, overexpress)	GGCTTAAUATGAACCAGCGAGGAATGATCACCG / AACCCGAUCCCTCAACCATACTCGCTCTAGCAGG	AcEx1	pICH86966-USER35S
CCG28 (∆SP, overexpress)	GGCTTAAUATGAACCAGCGAGGAATAATCAC / AACCCGAUCCCTCAACCATACTCGCTCTAGCAGG	Ac7v	pICH86966-USER35S
EF1a_qPCR	GCTGGGAAATGGCCGATTGGAAGC / CCATCTTGATACTCGCGAAGACTG	Ac2v/AcEm2/AcEx1
CCG28_qPCR	GGAGCGTCTTTCGCTGACATCTATC / CCGCATTTAGTTTCATGCCGACAGT	Ac2v/AcEm2/AcEx1
CCG30_qPCR	AACCCACCGTCTGCCACAGCAATAC / CTTAGCGGTCTCTAAAGATGGCTTG	Ac2v/AcEm2/AcEx1
CCG33_qPCR	GCGGAATCCTTGCAATTGGAGCTAC / CACGAAAGCGAGTGGGCCAAAGAGA	Ac2v/AcEm2/AcEx1
CCG71_qPCR	GCGGCATTTGTCTCAAAATGACGAG / GGATCCGCTACAAACGCCCGAGTTT	Ac2v/AcEm2
CCG67_qPCR	CGGTTGGCGTGCACACATGTATTG / TCAAAGTTCCTTGCCCGGGTGCAAC	Ac2v/AcEm2/AcEx1
CCG79_qPCR	GGTCCCATGTCCATTTCACCATCCTC / CCGAGTTGCGTCTCTCTGTTTGGAG	Ac2v/AcEm2/AcEx1
CCG40_qPCR	TGGGCGCTTCCCGAATGAAACTGAT / GGAAGGCCATGACAGCGGTATGATC	AcEm2
CCG104_qPCR	GCACATATTGAGTCGATCATGTCAG / GGAGAAGATGGTACTGTGCTCG	Ac2v/AcEm2
USER_YFP_Tag	ATCGGGTUCGATGGTGAGCAAGGGCGAGGAG / GGTTTAAUAAGCTCACTTGTACAGCTCGT
USER_RFP_Tag	ATCGGGTUCGGCCTCCTCCGAGGACGTCATC / GGTTTAAUTTAGGCGCCGGTGGAGTGGCGG
USER_HisFlag_Tag	ATCGGGTUCGCATTCGGGTTCCGGAAGAGGA / GGTTTAAUaagcTCACTTGTCATCGTCA
AcNc2 specific PCR primer	TGTCGTTCGGCATGACTTATAC / TTCATTACATATGGCTCGTTGC	AcNc2
AcEx1 specific PCR primer	TCCAAGCAGCAGAATGACAC / ATGCAGTCCTTTCGATCACC	AcEx1
WRR4A_Col-0 (35S)	GGCTTAAUATGGCTTCTTCTTCTTCCTCACCTCGCAACTGGAGATACAATG / GGTTTAAUTCAGAATACTAGAGAACCCCAAATG	Col-0 genomic DNA	pICH86966-USER35S
WRR4A_Col-0 _p Loop Mutant (genomic)	CTCTGGTCCTGCAGGCATTGGTCTAAGTACCATTGCCAAAGCTT /AAGCTTTGGCAATGGTACTTAGACCAATGCCTGCAGGACCAGAG	Col-0 genomic DNA	pICH86966-USER35S
WRR4B_Col-0 (35S)	GGCTTAAUGTCGCCGGAATCACCGTCGC / GGTTTAAUGTTACCCTAGAGAGGACTTCTC	Col-0 genomic DNA	pICH86966-USER35S
