## Supplemental Tables for "The Arabidopsis *WRR4A* and *WRR4B* paralogous NLR proteins both confer recognition of multiple *Albugo candida* effectors": Table S3 CCG protein NCBI Accession Numbers.xlsx

### Sheet: Sheet1
Sr- No	CCG protein	Allele	Nucleotide Sequence	Protein Sequence	Accession Number
1	CCG3	AcNc2	ATGGTGCATCCTTTTTGGCTTCTTTTTATTGTTGTGTGGCTTCTAAACATGGTTACTGATGCCAAGGATTCTGTTATAATCACCGCAACATTTTCTCCCAAACGTAATCTAGGCGAGTGTCAATTCTGCCTGACAAACATTGCCGGAGTGGATCGTCTTTCGCTTGCATCTATCACTGCAAACTACTCCAACCCATCGTCGACCATAGCAATATTTAAAGCCTTTGGTTGGGATTCTTCTTTTCTAAGAGCAGGAATTGACTGCCAGGGTAAGTCTTATTGCGGCTTCGTCACAATGACAGGTCTTGGGCATGCGGATATCACGCCATCTTCCTGGAATAAGAATGGTCGCGCAAAACGAAAGTCGGTACCACTGTGCGTTCTCACAGATGTGCAAACG…	MVHPFWLLFIVVWLLNMVTDAKDSVIITATFSPKRNLGECQFCLTNIAGVDRLSLASITANYSNPSSTIAIFKAFGWDSSFLRAGIDCQGKSYCGFVTMTGLGHADITPSSWNKNGRAKRKSVPLCVLTDVQTTSECGICLKMASGSNMIQKFHLVTNDGRKYYLHVLYTMHSNIFDPCSSSGMCSGLKYEFGDGTCVNLVNKLSKYNFYSVEVDPLGNPNPDQANMLNAIRAIYETTLFTSSCYKTSAALGRRKECVRCMALYSEGMAVLLSDTTTAHVADQHNIETEQIVFLISNGSRRFIKHCQQLCGSIDTETKGLCLDASKTSISYSPTLGKIYYNMAVRDPWNNQILRDKLPLSQPSNCMWVEHELSYEEMCQTCLEGKAGFSVKRLSQIDFL…	CCI10551
2	CCG6	AcNc2	ATGCATCATTTAAGACCATGCGCACTATTCGTCACCACGCTGTTATTGCTGAAGTCGTTCAGCCTTATCACTTCTCTATCTGGTATCTTAAATGTCACCCTTTCAGAAACAGAAGATTTCGATGCGTGTCATAATTGCCTCATAAGTTCTTTGGGGATTAAGCAGATACATTTGATTGCAGCAGCCAGAGCCTTTAGGCTCTATTGGGTAGAAGGTCACTCGGACACTATGACAGCATTTCTTTCTTATTGTAGCAACCGCGTGGCATGTGTATTGTCAGACCAGTTACAGCAGACTAAGCTCCCTGCTAACGAGATGAAAGCTACCAGGTATAGAACACAGCAGAATGAACTTGAGAGTGTACATTCACTAGCAAGCTCTATGCATGAAGCGATAGTG…	MHHLRPCALFVTTLLLLKSFSLITSLSGILNVTLSETEDFDACHNCLISSLGIKQIHLIAAARAFRLYWVEGHSDTMTAFLSYCSNRVACVLSDQLQQTKLPANEMKATRYRTQQNELESVHSLASSMHEAIVKWSDGSTTSLTESIYEVSSLIWKESSEIPMFFWDDELIRDPLLLKHYKRKEPKILIMSYPAVLNSKMPVDDHVNTQYGKTVESLMRCMILPFTPQEAVCRECMAMHSKWFAVRSIHLYHTSKKRSADVCVFHSNYSSSLIVANCDKVFCPAIKILNSIDCHRLHDIFFISHPNADDKNKLQQEELQEVLTTIAGNRMARRHKVDGVFQEAVASLNSFNILHAKEYVCIKVSTQPILQWQCISCVLKDVKGYRIVIFSSLYSTLIFT…	CCI11481
3	CCG8	Ac2V	ATGAACTTTAGGTTGCGCCACGTTTTTCTCGCCGTGTTAGTCTCGATGAGTAGAGATTTACAGGCAAACTATATACCAGGATTATCGCGAATTCTCAACGTGACGTGTATAAAGGGAATGGATTTTTCACCCTGTCACCGGTGTCTCGTTTCATCTGTTGGAGTAAACAGAATTGATTTGGTCCAAGACAGCGACTCCTTTAGACTCTACTGGATACAAGGACGTTATTCAGATATGATAAGATCCTTTATTACTAGTTGCAGCGGTACTCGTATGTGTCGTATCTCAGCTGAATCGACCGAAGCATACACCGTCGATTATTCAACCCTTTTCGTTTCTCAGCGCTTGGCCACTAAGCTTAAGCTAAACATGTTTGATGAGAGTATTCGCGTATTCGCA…	MNFRLRHVFLAVLVSMSRDLQANYIPGLSRILNVTCIKGMDFSPCHRCLVSSVGVNRIDLVQDSDSFRLYWIQGRYSDMIRSFITSCSGTRMCRISAESTEAYTVDYSTLFVSQRLATKLKLNMFDESIRVFATSMVFEETIVEAHGRTMKLRHPNHEKTSFKRKGGLEIPLLFGGDFTAIKNTDLDSLSDQQEKTPFVPIQDSEILNSKSGYMMEAQNGQNIPLSLQCMIIPSFLEDAVCRECLAKYSESLGIRTYLLFYRKLTTSAQLCVFRSIYESSEIIRSCEAAFCSEIKQWSLSDCAKVESVVSKLSSLFDNTNNKHNQKNHDHTRDITDKEPKSLKEIKQVLDLIAYKRMARARARSGASFQQFISVTTLQREAFTCIKISSKHNRNFECIG…	Ac2vGS81G29
4	CCG9	AcNc2	ATGGCTCGGAATAGCTTGATTTTTCTGATTATTGAGCTCCTGGTTATCAACACACAGTCGAGAGAAAGAAAACCAACGAAATCGCCTTCGTCCTACGCTACGCTTTTGGCAGTCACCTTTACAAATGTTGAAGATTGCCACAGCTGTCTGTTAGAAAACGTTGGCGTCGAACGAATCCATCTTGTTGGTAGCAATAAAGATACGCGTATTTATCTGATTAAAAGTCGCCTCTCAATCATCGAGTCATTTCTTACTCAATGCAACAACGGTGGGAGATTCTGTCAGTTGCAAACGCACGTTGACAAGTTTCCACCATGCTTGTGGCAGAGCCCTGTTCTCGAGTATGCCATCTCTCTCTTCTCAATGCATATGGATGATACAATACTGGACACACTACCT…	MARNSLIFLIIELLVINTQSRERKPTKSPSSYATLLAVTFTNVEDCHSCLLENVGVERIHLVGSNKDTRIYLIKSRLSIIESFLTQCNNGGRFCQLQTHVDKFPPCLWQSPVLEYAISLFSMHMDDTILDTLPNVNMGEGLSNLQSYRWIAPFLFLDDIKTMHSANNDKAETGKIELKRNQIDISSIFHAPQTSMGKNSIAPTPAHQYSPSVERCLYSYSRRFQCERCLALHSISLGVRVYSFITVKRGFEFVFAFSSYHPPSRIQENCAGKYCTSLRSLSSEACNNLDRIFPHDKNRLDDSGNSAKSLESEIEMATTNRFQGLVLSEADLYFRYLVSQPDTEGGSESESGNYERLAKLHEEVQIIEKFPDQPRLFCLRIRAVQQLRLRFLNCLVRSAR…	CCI10620
5	CCG11	AcNc2	ATGCGGAAATTGCTGATTTCCGCATGTATTCTTTTTTCCTTGATGTCTTGTAATATTGCCGAAAGAAATCAGCATGAATCGAAAAAGGCTGGTGTTCTTCATCTGGCCTCTCTCAAAACTAATGATATCGCATCATGCCACGCATGCATCGTGAGGGGAGTGGGCATCACACGGATTCTATTACTGAAGAGTGATTCAACATCCAGAATATACTGGATCGAGGGGAGCACTGACATCGCCAGAGCGTTTGTAGTCAATTGTATCAACCGGCACATGTGTGCTGTCTCAGCTATATCATCTAAAACATACATCCCAGAGTATTTCTCTATTACTCGTCGTCTAGAATACGTCACCGTGAAGCATTCAAAGGCAGAGAATTACCTGGAGAGAAGTATTTTT…	MRKLLISACILFSLMSCNIAERNQHESKKAGVLHLASLKTNDIASCHACIVRGVGITRILLLKSDSTSRIYWIEGSTDIARAFVVNCINRHMCAVSAISSKTYIPEYFSITRRLEYVTVKHSKAENYLERSIFQWSKLMISGKYKSETAELEVYPDKSHQQHNAYIWKQPKIIQALFFNEIGTEPIVRSMGGNSNKAQSNQDELPTDLSIRCIYSYNRIKEAVCRECLALHSKSLAIGTFHLFSAGTIRPPIELCVFSSTFQIHDILAKCQIRFCPAILALDQTDCQDLKRFFPTDRLFMDSQVVSDYTNGKYQKDNRIHISKNGLEATSISHILSQVAARRQSEVHQVTQFTEKDKQILRDRLKIMTGKEPKCLMVTSSKNELRRCFSCVIGVKKGDA…	CCI11622
6	CCG14	AcNc2	ATCCCGAAATAGGAAAATGCACTTCATGCCTCGGTCGTCTTGGTATTTCAGAAGAATCAATATTGCCGCTCTCACAGTCGACATCTTTGACTCTTTTGGCGACCAACTTCGAAAAAGCAAAACTTGCCAGTTGCATCAATGCTGGAAATAAAAAAAGGACAGATCTTCAGTGTGAACACTTCGTTTTTGTCCCAAATTTCATGTGTGAATACGACTTGACACAACCGGAACAAACTTTTTCTTCTCAAGAACAACAGCAAGGTACCAGATACCCAGTAGCATTCGATACAGTCGGATCTAGTTCCAACCCACGCAATTTCTCTTCCGGATACCTCGCATCATCAATCAGCCATCAACAATCACTTCAGTTATTTGGCAAGCAAATCAAGTTAGAACCAC…	MRVQQILSVLLIHSTGYQTAQSSPYMRTIIVSTTFNVGDTNLLICQHCLLSTGGATRAKLVKFSKPPYLSGSTHADFEVTASEFGFVTIEQICRIRTICGPLEVHRSEYKNDQPIVLQSRVSRSILCLVSHATTTKCRDCLKEASDSPFLGNFRTSSVQLRNLFTLHILFTAKEAEYIVQSCSASLACIGTMVELQGNVCRFLVPENVSPDITWKVTNGLPWSGPTGTDGFKNLQAKYQSGTLKHLCLKVPKQGLQAATRCMYLLAERIDGLVIMLHKGLKEEHVNIIGFQVDSSSADSITVCGKKMLTVDQTICNELNAHQFDTTPISNQISVLKSQKAQMEQANVKIEYTSECVWTRHDPEIGKCTSCLGRLGISEESILPLSQSTSLTLLATNFEK…	CCI11114
7	CCG15	AcNc2	ATGCATTTACAATGCTCATTTTGGGTCTTTTTGCTTGTACTGATGCCTGAAAAAGCAAAAGGAAAATATCCCGGTGATTGGGAATCAGCTGCTTCTATAGTTGGACTTCTTCAAGTGACTGACAAAAACGTCATGACCTGTCACTCATGTCTACTTCAGATGGTTGGTGTTGAACGAATTGTTTTAGTGGCGAATGAAGCACCAACACTTACCTATCTTATTAAAGGTCCTACCACGATGCTTGACTCTTTCATTATACGTTGCAATGGCCCATGGAGCTGTAATCTGCAAAGTGAGATTAAAAGGCTTACGACCTATTCAATGCCCTTACCACAAATCGAAGATTTAGTCTTCCAATTTGCATTCCAGATAAATAGTGCTTTAATGCACCAACAATAC…	MHLQCSFWVFLLVLMPEKAKGKYPGDWESAASIVGLLQVTDKNVMTCHSCLLQMVGVERIVLVANEAPTLTYLIKGPTTMLDSFIIRCNGPWSCNLQSEIKRLTTYSMPLPQIEDLVFQFAFQINSALMHQQYDKTKEGKSGHFDYSRRYESFFFDEIQFVHPISNRRRSEDIQQVEMPELLRPKYVSDRKPWIKMSGTEKEVEEDKTVSLKVITCYVQPRKATSQCEKCLALHSSSFGVRAYTVRTPLAAFRTIHVLSTDYSQNLIKRNCNEGICGTMESISATACENLDGMFPNDRRMFHEAVRLVKEYGKIANPTTNRINQG*	CCI11710
8	CCG16	AcNc2	ATGATTCACCCATATTGGCTTTTCCTTTCGGTTGTGTGCCTTCGAAACGCGGTTACTGATGCCAAGGATCCTGTTATAATCACCGCAACATTTTCCGTTGATAGCAATCTAGGTGAGTGCCAATTCTGCCTGACAAATATTGCCGGTGTGGATCGTATTTCGCTTGGGTCTATCAGTACATACTACTCCAACCCACCTTCTGCCACAGCAATACTTGAAGCCTATGGTTGGGTTTCTTCTTTTCAAAGAGCAGGGATTGAGTGTCAGGGTAAGTCCAAATGCGGATTTGTTACAATGACAGGTCTCGAGCATGTGGACATCGATTCATCTTTACGGAACATGAATGCACCGCTTTGCGTTCTCACAGATGTGCAAACCACTTTTGAATGCGGCATCTGT…	MIHPYWLFLSVVCLRNAVTDAKDPVIITATFSVDSNLGECQFCLTNIAGVDRISLGSISTYYSNPPSATAILEAYGWVSSFQRAGIECQGKSKCGFVTMTGLEHVDIDSSLRNMNAPLCVLTDVQTTFECGICLQMVSGSHVIEKKQLVTHDRSEHYLHVLYTMQRDIFEPCSFSGICSGVNYEFDDSTCVNLINKLTKYHFSSVQVDHLDRPKPKPAKMRVAIKAIDHTTQRTSLCYNTSATFDRQTECLGCMALYSKGMAVLLVSQTTAAHESDQNDKKTEQLVFLTSNRSQRFIEKCKELCGSTTSKSKSKCLEAYKSSISYSTTVGKIYYNMAARNLRYNQIDQNTLSLAQPSNCMWVEHELNHGENCQTCLVYKAGYSVKRLYHIDFLISSKHN…	CCI47274
9	CCG17	AcNc2	ATGCATTTCTCACTTCCACTGGTCATGCTGCATCAGCACTGGCTTCTGTTCTGTGGTGTCTGGTTTATGGATATTGTTGATGCCACGCAACCAATCACTATCACCGTCAAACTACCTCCTACAAGTGATCTAGGCAAGTGCCAAACCTGTCTAACAGATATTGCCGGAGTAAATCGTCTTTCCTTTGCACCAAGCTTTGTGCATAACTCTAATCGACCGCGTGACAGAGTAAAATTCCAAGCGTCTGGTTGTTCTTCTTCCTTTCTGCGAGCCAGAGTAGACTGTCAGAATGATGTTGCGTGCGGTTCCATGACAATAACAGGTTCTGAGCCAATAAACACCGCAGTGTCTTTATTGGATTCCTTGCATGTCGATGAACACGGGTTGAAACGGTTATGC…	MHFSLPLVMLHQHWLLFCGVWFMDIVDATQPITITVKLPPTSDLGKCQTCLTDIAGVNRLSFAPSFVHNSNRPRDRVKFQASGCSSSFLRARVDCQNDVACGSMTITGSEPINTAVSLLDSLHVDEHGLKRLCVLTDSTESFDCGSCLKMTSGSPSIQKFYLVTNKEQRRYLHVLYTRQWKVFKPCKLSGICTGPNREFGGDLCDSLVRKLIKVRFIPPIYDTVVKPNASAVQDGFLDTTKWIYESVKWPPLCYQTSAPHDLRTNCLGCIARESSGMVVLFDHSTIEHASDGQEAEKSEQYIFVISKRGPNFSEQCKQLCRLIIAERKSKCITASDRSVDTSNPKGTIYYNMEMELSRRNQLIQAISNKPKISNCMRVEHNMEDRELCQSCVEKKAGYA…	CCI47278
10	CCG19	AcNc2	ATGCAATGTCTTCATCGAATAATCGTTCTCATCACTCTGGTATCATATCGTGCAACTTCCGATGAAATGATCAAAAAAACTTATCGTTTGGCAATAAAGCCGCAGTCAGATTCGGAGTATGCCAAGTACCGGGATTGTCAGGAGTGCTTGCTTAACTCCGCAGGTGTCCAAGGTTTTAGTATCATGGAATCACAAAAAAGCGCAGTGAAACTTGTTCTCACTGCTTCGTATGTGAGCCATGTACGTATCCAGACTCACTGCAATCACGTAGGGCATTGTGCCGATCTGATTCGGATGACACCACGCGCTTCACCAGAAATATCTCCCAAAGAGAGCGCGGAATCGATTACACGAATTATAGAAAAGATTGGGATGAATGAGCTCGAAGAAAAAGTCGTA…	MQCLHRIIVLITLVSYRATSDEMIKKTYRLAIKPQSDSEYAKYRDCQECLLNSAGVQGFSIMESQKSAVKLVLTASYVSHVRIQTHCNHVGHCADLIRMTPRASPEISPKESAESITRIIEKIGMNELEEKVVCLAQKHIHVEERCRVCLRETSDSKSMGEFLFRDLQDDYFVYILRTSHQKHITAKACMDSRSCREVLADKYSDELCEVMHSEGVSTYYGESGIIVKDQAGITGEARQSDNKHEQNVRKLHCALATPLESTSEERGDTNNSMLPCLNCLARQTNLFVHWMRVSTESRSNAYFLFGKIGETSNSQFPDACAGICTILDVPTNECYKKYHKQFDKTPIGDQVSTFIALVEPKNIKLDYYSDCVVTYNEPGGYGNCLACIQEFFDDRAPVV…	CCI47329
11	CCG26	AcNc2	ATGCGAAAATCAACGTTTTTTGCATATTTTCTTCTCAATTTATTGTCAACGATTAGTGCCAAACAAAATTGGGATGAATCTCAAAAATCAGGAATTCTTCATTTGTCCTCTCTCATGCGTAATAATGTCGCATCGTGCCATAAATGCATCGTGAGGGCAGTGGGCATCACACAGATTCGATTACTAAAGAGTGATCCAGAAAATAGAATATACTGGATCGAAGGGACTACTGACATCGAGAGAGCGTTCGTATTCAATTGTAACCACAGGAAGCTTTGTACTCTTTCAACAAAATCACTCGAATCATATATTCCAGACTATTACTTTATCACTGATCGTCTAAAAAGCACCACTGTAATGCATCGACAGACAAAGAATTATGTCGAGAAAAGTATTTTT…	MRKSTFFAYFLLNLLSTISAKQNWDESQKSGILHLSSLMRNNVASCHKCIVRAVGITQIRLLKSDPENRIYWIEGTTDIERAFVFNCNHRKLCTLSTKSLESYIPDYYFITDRLKSTTVMHRQTKNYVEKSIFHWSQLVISKKYEIQTAKLEIYTEESHQEHNAYLWKQSRILEALFFDEIGKEPMVRSMGGNSGVVPSKQSESPSDPSIRCIFAFNRDKEAVCRECLALHSTSLVIGTFHIFLIGKKPPVEVYVFSSTYGSEHIVQKCQRTFCPAILPLYSADCQTLHSVFPSDRLFLNNQVAYEYSSGQIRNDNRIRITRNGLPLDSMSRTLGQVAARRMSKYYKEKPFTDEQILADGLRIMTRKGTECVMVIYRYNNLRSCIVCVMGNRKDDAIVI…	CCI49694
12	CCG28	AcNc2	ATGTATCTCTCACTTCTGAGTTGTCGGATCATGGTGCATCAACATTGGCTTCTATTCTCATTTCTATGGCTTCTAACTGCGGCCAACCAGCGAGGAATAATCACCGTAGAATTCAATCACAAAAGTGACCTAAGCCGGTGCCAGTCCTGCCTGGTAGATATTGCCGGACTGGAGCGTCTTTCGCTGACATCTATCTCCACGAACGACTTGTCCATCAAAATAGCAAAATTCCAAGCATCTGGTCAGGCTTGTTCTTTTATAAGCGCAGAGCTTGACTGTCGGCATGAAACTAAATGCGGCTCCGTCACAGTGACAATTCTTGAGCATGTGGAGTCCCTGGCATCTTCATCGAATCTACAAATTGCTGTAAATGAACAGCTGAAGCCGCTGTGCATTCTC…	MYLSLLSCRIMVHQHWLLFSFLWLLTAANQRGIITVEFNHKSDLSRCQSCLVDIAGLERLSLTSISTNDLSIKIAKFQASGQACSFISAELDCRHETKCGSVTVTILEHVESLASSSNLQIAVNEQLKPLCILTSVQTSFDCGLCLRMTSSSEGIQKLKLITMDTKEYYLHVLHTHQRNIFEPCSLSGVCSGIQYEFDAEYCDHLVKKLFVPRPYSSEHVIFPSPVDYTGPQELASAVRAIHWTVEWEPQCIQFITSQKPRRKCLACMSHLSSGMALLVALSSIEYGYEGYREGDTQYLFFVIVEVAFDFYIQCDETCGRITFHSLDSCIALAIKTNNVSPSQGKIYYNMVQRDLKKKEAVQETMLIPQTSSCMWVEHELGEREWCKVCLQHLSKIDAK…	CCI10842
13	CCG30	AcNc2	ATGATTCACCCATATTGGCTTTTCCTTTCGGTTGTGTGCCTTCGAAACAAGGTTACTAATGCCAAGGATCCTGTAATAATCACTGCAACATTTTCCACTGATAGTAATCTAGGCGAGTGCCAATTCTGCCTGACAAATATTGCCGGTGTGAATCGTATTTCGCTTCTGTCTATCACTACACACTACTCCAACCCACCGTCTGCCACAGCAATACTTGAAGCCTTTGGTTTGGTTTCTTCTTTCCTAAGAGCAGGAATTGAGTGTCAGGGTAAGTCTAAATGCGGATCCATCACAATGACAGGTCTTGAGCATGTAAACATCAAGCCATCTTTAGAGACCGCTAAGAAACCACGTTGCGTTCTCACAGATGTGCAAACGACTTTTGAATGCGGCGTCTGT…	MIHPYWLFLSVVCLRNKVTNAKDPVIITATFSTDSNLGECQFCLTNIAGVNRISLLSITTHYSNPPSATAILEAFGLVSSFLRAGIECQGKSKCGSITMTGLEHVNIKPSLETAKKPRCVLTDVQTTFECGVCLQMASGSHMIEKFLLVTDDETKHYFHVLYTTQSNIFEPCSFSGICSGVSYEFADNTCVNLVNKLNQFHFRSVQVAPSSEPKPNLAKMHVAIKAVYDTTLSPSSCFKSSAILDRQTECLGCIALYSNGMAVLLVSHTTAAQGHDKEKTEQLVFLISERTQRFIPICEGPCGLIAFEAKSICVKAYKTSISHSTTVGKIYYNMPARNLRYNQIAQNKLAPAQPSDCMWVEHELNHGKNCQTCLKYKAGFYVKRLSHIDFLISSKYSLP…	CCI10287
14	CCG33	AcNc2	ATGGTGAGGAGCACACGCAGCCTGATCAGTTTGGTCATCGTTACAATAACGAGCGCTCACTTGGTGGAGGGCAGCTTCACAAAATTATATGGTGAATTTCCGTACAGCACCTCAACTCTGAAAAAATGTCAGACTTGTCTATTAGAACAAGCAGGTGCGAGGCGTTTGATCTTGATGAAGAAGACGATAACGGGAACAATAGCTCAAAAAACAGTAAACTTTGAATATCAGACACAGGGTCCAAGCTACTTCTACTCGAATGTAGAGACTTATTGCGTTGGACGGCAATATTGCGGAATCCTTGCAATTGGAGCTACTCAACCTTACCATGAAGCAAAAGAGGCGACAGAAGCGAAACCTGAACAAAGCTATGACAAGCGGTATCAGTGCTTAGTGAGA…	MVRSTRSLISLVIVTITSAHLVEGSFTKLYGEFPYSTSTLKKCQTCLLEQAGARRLILMKKTITGTIAQKTVNFEYQTQGPSYFYSNVETYCVGRQYCGILAIGATQPYHEAKEATEAKPEQSYDKRYQCLVRFSLAHSLSCFRTLQELSGSELMGDFLLRSPLYHHDLHLFLLFTSKNLKEMTEDYFPGYACNGHSVVLSSDACDSFVERIFPKSDDDQRLQRSPSPKRAKAEFLQRYGLSMRKEIRANHLEIVGQIEETLGMEYHCFRTTLAAGKSGSCLSHLSDTIGKTTLFMGRSFKDRTGSTNEQNGSQKLYFYYILLPAKSGDQLFRSSGACGAVEYAQSKDECSSLLNQHLFVSPQYAPKAKRFKSLSAKPTSPSTQQPSLCIWIFSVTPQD…	CCI48040
15	CCG31	AcNc2	ATGTTCCGACAAAATTGGCTCTTCTTTTCCGTTGTGTGGCTGCTAAATACGGTCACTGACGCCAACAATCAAATACTAATCACCGCGACACTCACCCACAATAGTGATCTGGGCAAGTGCCAGTCCTGTCTGACAGATATTGCCGGAATGGATCGACTTTCGCTTGCTTTACCTCCTACGGACGACCCCAAATCATTAACAACAACAGTACACTTCTACGCGTCTGGTTATTCTGCTTCTTTCATGAGAGCCAAGCTTGATTGTCAGAGTGATCTTACATGCGGCTTCATCACAATGGAAAACACGAAGATCACCGACAATACAATTGCTGCAGACATGCTAGGATTATCAGAAGCAGTGTGCGTTCTCACAGATGTGCAAACTAGTTTTGAATGCGGA…	MFRQNWLFFSVVWLLNTVTDANNQILITATLTHNSDLGKCQSCLTDIAGMDRLSLALPPTDDPKSLTTTVHFYASGYSASFMRAKLDCQSDLTCGFITMENTKITDNTIAADMLGLSEAVCVLTDVQTSFECGTCLRMVSGSHTIQKFQLIAKNENEQYLHVLYTHQRDIFAPCSESGVCRGQQYEFGYGTCSNLARKLYMRQFSPFSGATLKFNAAEVPFDVMIPFIYETQHVSTRCFLASTTLKLRTRCLRCMALESSGIAVLVDDTSFAHEHEITSELYVLLISEKYQNKKEIHGCEQVCNKPSRKNKEACSKASLQAIDHSSPSGKIYYNVALYPKLNQIDPSPLRQPLTSNCIWVQHELSNEVTCQTCLKENAGHSVEKLSVVDFLIYREKNLA…	CCI10978
16	CCG34	AcNc2	ATGCTTTATTTCAGAGTATGCGCACTATTCCTCACCACACCGATGTCGATAGGGTCGCCCAGTCAGATAACCTCTCATTCTGGGATCTTCAATTTGACACCCTCACGTGATGGAGATTATTCTGGGTGCCATCATTGTCTTGTCAGCTCAATGGGGGTCAAGCAGATACATTTACTTCAAGCAAACAGTGCATTTAGACTCTATTGGATTGAGAGCCCTTCAAATGATTTAGGAGCGTTTATTTCTTTTTGCAACAACTTATGGAATTGCGTGTTGTCAGATCATTTAGAGAAAACGCACCGCCCCAATTTCTCTGTGAAGATTTACAAAGCAATAACATCTTCTCATGATTTTGGAGATCTTCATTTACTAGCGAACTTGATGCATGAAGAGATGTTA…	MLYFRVCALFLTTPMSIGSPSQITSHSGIFNLTPSRDGDYSGCHHCLVSSMGVKQIHLLQANSAFRLYWIESPSNDLGAFISFCNNLWNCVLSDHLEKTHRPNFSVKIYKAITSSHDFGDLHLLANLMHEEMLKESDGSITSLKDRKHDVSSFLSKGSSEIPIFFWNDYSNRDAILLERLDRKDRVVSNMSLTAVSNSKMRNDDHASTTYSEAVKSSMRCMFTRFKPQEAVCRECLAMHSKWFVVRSFHLRHNSNERSGEVSVFLSSYLSSDIVTNCQKRFCPDIISLDLLYCLRIHDIFLIKHQLEEAENIMELREVQQVLENIAYKRMARRHLLKQKFSAATIAAESIDILHGEEIVCIKVRTMPQNRWRCISCIIKDMKGYRLMITSSLYISLIFS…	CCI10678
17	CCG35	AcEm2	ATGCCATCCGCTCAACTATCGTTCAGTTTTCTACTCTGTTGCTTCTTCTGCGCTTTCCAA CGGTCATATTGTGATCTAACCGCAAAACTGTTGACAACGAATGCGCAAGAACACGTCGCT GCATGCCAGGAATGTATTCTGAATTTCGCTGGTGCTATTCGCGCAAAACTGGTCGATGGA AATGGAGCTACTGAATCCACTGCGACTTCCAAAGTGGCGTTTCTAGTCACTGCTTCCAAT TTTGCGTTAATGAGTGTACAAGCTAAATGCACTATCTCCGATTATTGTGGTGATATTGAG GAAGCAGACATATCGCCGCTGCATAAACATTTAATCGAATCGAATGGAATGCCGTCGACC AAATCAAAAGCAGCAGAAAGTACACACCGGATA…	MPSAQLSFSFLLCCFFCAFQRSYCDLTAKLLTTNAQEHVAACQECILNFAGAIRAKLVDGNGATESTATSKVAFLVTASNFALMSVQAKCTISDYCGDIEEADISPLHKHLIESNGMPSTKSKAAESTHRIAGEHQMREPLCFLVSHWNLHVLCESCLKEASGSSMLGVYHIAASYLDRQAMVVLYPTIIEKDMFHRCRKCGSSAEAEMKYIPSLICQKLINQSPAVIHNPTIIKHSALQVWYEANIRDESIRDVTSTPRCVGVRAQTGFNIEQCVRSILSGNQIEVTFLYKEGPTQYLHLFSSNVDIEEGEIVQEESMECASINYFEDPETCEKYKSHHFDTSTFTNQLSVWKSEKMMKRPRTVALSYQKRCALAYHQSTSDVCQTCVHKLNHDAVTT…	MW450677
18	CCG36	AcNc2	ATGGTGCTGAGAAGCTCGTTCATACCGATTCTTATGGAGCTCCTAATTATCAATGCAGGAGCAAGCAAAATAGGGAGACTTCAATCAGCATCGTCCTATTCTAGACTTCTGGCAGTCACCACCGCACAAGTCGAAGACTGTCATACTTGTCTATTACGAAACGTTGGCGTCGAAAGAATCACACTTGTTGCCAGCAATAAAATTACGCGGATTTATCTGATCAAAAGTCGAGTCACAGTCCTCGAGTCGTTTCTTAACCAATGCAATAACGAGAAATCGTGTCAGCTGCAAACCGACATCGATATGTTTCCGCCATGGTCATCAATCTTGTGGCGAAACCCTGTACTCGAAGTTGCCATCTCTCGATTCTCAATGCATATAAATGATATCACACTCGAT…	MVLRSSFIPILMELLIINAGASKIGRLQSASSYSRLLAVTTAQVEDCHTCLLRNVGVERITLVASNKITRIYLIKSRVTVLESFLNQCNNEKSCQLQTDIDMFPPWSSILWRNPVLEVAISRFSMHINDITLDPSRDKKVVSNLESYRGIAFFFFDEIQKMHIRRHRTVKTRNAQLERKQIDKSTYQHSSVGNILIAQDPAVRESPSLARCFYSYSRRFQCERCLALHSISLGVRAYPFKKLKKGLDFVFAFASFHTHGKIQENCAKKYCLSLNSLSSAACDNLDRMFPQDKKTLHDDGTSANGAENQIEIVPPNHSQASISSQEDIYFRYIASDLDFGSDLGTELDTPTKNVKLGIEIQVIEQFLSQTEISCMRVRRDQNDRLFFLRCLSESAGNDNP…	CCI10828
19	CCG40	AcEm2	ATGGCCTATCGATTGTTCCTGACGCTATGGGTGTATCAAATCTATCATGTCGTTGGTGTTCTAAAATCAGGCGAGTTGAGAATAAAAAAGACCGACAGCAGAAATTCACTGTCATTATGCCAGGCATGCGTTCTCAACAAACTGGGCGCTTCCCGAATGAAACTGATAAATGACGATGAAGAAGTCGCTACATATAAGATTACCGGCTCAGACTTTGTGTTCGCAAACCTTAAAGTCGATTGCAGTGGTGTGAACGAGTGCAATATAGATAAGATCATACCGCTGTCATGGCCTTCCATGATGCCAAATGAAATTGCTCTATCCGCAAGGAGTCCGCAATTGTACGTATCAGCATCTGAATCGTCTTCAAGTGTCTTGTGCATGGACTGTCTCCAAGAA…	MAYRLFLTLWVYQIYHVVGVLKSGELRIKKTDSRNSLSLCQACVLNKLGASRMKLINDDEEVATYKITGSDFVFANLKVDCSGVNECNIDKIIPLSWPSMMPNEIALSARSPQLYVSASESSSSVLCMDCLQENAAARFISKFRVNKLKVVRIVYMIYGALLNTQHLKCTDYCPGLTILEEMDNSKQLVQIFRSEEHLPLSRIRHHVIQCNALSHK*	MW450678
20	CCG42	AcNc2	ATGCGATCATTTCGAGCTATACTCACTCTAACCTGGGTATTAGCATGCTACATGGATGCTAGTAATGGTGAAGAGCTTGCAAGAGAATATATCTACACCATGCCAGTGAATGAACCAACCTTGATAAATACTTGTGATGGATACAGAAATTGCCAGGTGTGCCTTCTGGACTTTGCAGGAGTCGGTCGGGTCTCTTTACTCGGCAACAATCGGAGACTGTAA	MRSFRAILTLTWVLACYMDASNGEELAREYIYTMPVNEPTLINTCDGYRNCQVCLLDFAGVGRVSLLGNNRRL*	CCI43800
21	CCG44	AcNc2	ATGCGATCGCTGCCACTTGTAAGCACTTCTATCTGGCTCTTAGCATATCATTCTCATACATGCTATGGAGAGTATTACTCGGTGAAATACACCATGGAGGTATCTGAGGGTGAGAGATTACAAGAGGGAATAATCATTTCCGAATACACCAAGTGTCAACTTTGCCTTATTGCTATGGCAGGAGCCAAGGGAGTATCTCTCAAGAGGATTGAACCACTTAGGATTACATTCACTGTCACCTCATCGCATCTTGGTTTTCAGCGTGGGCGGAATCACTGCAGCGACGTCTGTCGTAATCTGATTGCCGGCCAACTGGCATCCCCCGTTACCGTCTCTACTGGTCATACGGAATCGACACCACACGTCTCTAAGAAGAAACAAAAAGAAGAGAAATTGGTT…	MRSLPLVSTSIWLLAYHSHTCYGEYYSVKYTMEVSEGERLQEGIIISEYTKCQLCLIAMAGAKGVSLKRIEPLRITFTVTSSHLGFQRGRNHCSDVCRNLIAGQLASPVTVSTGHTESTPHVSKKKQKEEKLVCLTQSYWHATDDCRSCIREVMDSKNIGEFLFIKDGTVYFVHVLRTLNYRPDHASRNCEKTRACSKLGFLKYPDDLCQAVHEKRVSTSGHSAKRLTMKLPFLGIQKSGKTQQQKMHFYCLEVTPQPDTSSEGLSRHERIILCMKCLERTVAGFVHWLKVDAFFEPSAFILIGSRRDLTNWNICRMDCYSVQNTLVDKCYRDYQAQFDPSPIGDQIFVHVATEDKNYFFPDYYSDCLVAHYHYEHVEECRRCLKSSFEVRVDPLSEIT…	CCI47018
22	CCG46	AcNc2	ATGAAGTCGACCTGTTTTCTTGGCATAGCCGTACTTGATCATCTAATTGGGTGTTTCGCTGGTCAGCTGGGCTTGATGAAAATCACCGTGCAAACAAAGAATTTTGAAGTCTGCCAGCGATGCTTATTGGAAGACGCGGGTGCACTTTTCGTTGAAGAATACGGGAAAGATACGCGTAGAAGCACAAGCTACTTCGTTGTGGGATTAGTAGATTATATCAAAACTAATCTTATAAAATGCTACACTCCGCGACTATGTCGAGGCCTTCAGCGCACACCAGTCATCTCGAAAATTGAAGAGGGGGAGCAATCAATATTTGGTATCAACGTGGACCGGTTGTCCTCAAAATCAGTAGGCTGTCAGACGAAATCGGAGACTTCTTTAATGCTTAGCAATAAA…	MKSTCFLGIAVLDHLIGCFAGQLGLMKITVQTKNFEVCQRCLLEDAGALFVEEYGKDTRRSTSYFVVGLVDYIKTNLIKCYTPRLCRGLQRTPVISKIEEGEQSIFGINVDRLSSKSVGCQTKSETSLMLSNKSVDQTSLISSEKKSKPLCLFRPNNSYSFLCEACFKKKSDTGSMEKYTTYFMERSEVYVIYTSDTDSFIELCHEFQMCSGHTIVFPDNLCTIFKHKISPAKSQGESADTLPHVNNGNDNFQIWPVNSNEKYDLEALAKMHHAILLQSYCVSTIRAHDRGRSCWWCLQKLSGGMVVLDRVKTFGSGDKGEQFLVYLLANSFSDLVLTNCEVGCGKVDLSHDCMLDAVHTDNLTPTYDIFAIMRRKESVQQVTRVSDLYGECFLIQHLH…	CCI41173
23	CCG47	AcNc2	ATGGTGCGATATTCTCGATCGATGTGGAATGTTCTCTTATGGCTATTTAGTTACTTATTTCCTTATGGCGTCACTATATTGCAACAAGGTGACATGACGCTTTTTTCCGACCCGAAACAGGACTTTCAAGATTGCATACATTGTCTTCTATATAAACTAGGACCTACTCGCTTGACACCAACTACTTATTCTGGCAGTGTGGCCAACTACAAAGCTATTGGCTCTCAATATTTCTTCAAGTCTGCGTCAAGCTATTGTCTGAATGAGAATTTATGCACTACCATGAATGTGTATAATATTATCAACATCGACGAAGCAGCGACAGACTCGAGCCCTATACAAGAAAAAATAAGTGATCAACCTCACGAAATAGTGTGCTTGGTCAATTCAAGACCCTCC…	MVRYSRSMWNVLLWLFSYLFPYGVTILQQGDMTLFSDPKQDFQDCIHCLLYKLGPTRLTPTTYSGSVANYKAIGSQYFFKSASSYCLNENLCTTMNVYNIINIDEAATDSSPIQEKISDQPHEIVCLVNSRPSMNVLCETCLKEASRTQYFGHLNMLTGAYSDDNAMLVMFSERTQEEISKSCVNHCGSNVMFLESPLCSQLLTNLLQEEKAQMPDSRWLGVTNQEIYITQKSSPILSIPKVLLRHLHCLTTKHLRLDAFDCQKCLARLFKGLIVAVTTAKLGEDTNVHHVIHIFGTVKEIAIIKKQCALCEQVGIMERNHPACRVQFRDIFVKPQVMNQISAKYMETWKKNTSELTSLTVESECIWASKVQGASNCGSCLKQTSLKVMELSQHATLAT…	CCI47167
24	CCG55	AcNc2	ATGCTTTTCTCACTCATGCTGCATCAGCACTGGCTTCTGTTCTATGGTGTCTGGCTTATGGATATTGTTGATACCACCCAACCAATCACTATCACCGTCAAACTACCTTCAACAAGTGATCTAGGCGAGTGCCAATCCTGCCTGACAGATATTGCTGGATTGGATCGTCTTTCCTTTACGTCAAGCCCTGTGCATAACTCTAATCGACCGCATGCCCTAGTAAATTTCCAAGCGTCTGGTGGTGCTTCTTCCTTTTTGCGAGCCAGAGTAGACTGTCAGAATGATGTTGCGTGCGGCTCCATGACAATAACAGGTTCTGAGCCAATAAACACCGCAGTGTCCTTATTGGGTTCTTTGTATGCCGATGAACACAAGTTGAAACCGTTATGCGTTCTCACG…	MLFSLMLHQHWLLFYGVWLMDIVDTTQPITITVKLPSTSDLGECQSCLTDIAGLDRLSFTSSPVHNSNRPHALVNFQASGGASSFLRARVDCQNDVACGSMTITGSEPINTAVSLLGSLYADEHKLKPLCVLTHSVESFDCANCLKMTSGSPSIQKFHLVPKKDQERYLYALLTNQHNVFTPCKLSGICIGPDYEIIGDPCDYLLRKLSTVHYRPPKAVLSVLPESLAADDGLYHTTEFIYESVRWRPLCYRTSAPHDQRTNCLDCIALESSGMVVLVDHSTIEHASAEQAENSEQYVFVISKGGPTLTRQCDKPCRSITLKPKSECLTASHRSMDTSYPKGKIYYNMAKEIPRRNQLIPAHSSNEPKITKCMGVEHYMEHRELCRTCVEEKAGYAAKR…	CCI10327
25	CCG56	AcEm2	ATGAAAGTGACTTGTGTAACTCGCATAGCCGTGCTCTACCATTTTTATGCAAGTTGCGCTGCGCAATTGGGCTCGATGAAAATTACCGTTCAGACAGCTAAATATGAACCTTGTCAGCAATGCTTATTGGAAGAAGCTGGTGCGGTTCACGTCGAAGAATACGAGGGAGCAAGACGTGGAGGTACAAGCTACTTCCTCCTGGGATTGATAGATTATATCAAAACTAATCTGATAAAGTGCTCTGCTACATACCAATGTCGAGGTTACAAGGGTGAACCAATTGTTTTTGAAAACAAAGAAGAGGAGCAACTAATATTTGGGCATATCAACGAAAAGCAGCTAGCATCAAATTCAGTCGGTTCTCAGACGGGAGGGAAAATTCCTCTCCTGCTTAGCAAT…	MKVTCVTRIAVLYHFYASCAAQLGSMKITVQTAKYEPCQQCLLEEAGAVHVEEYEGARRGGTSYFLLGLIDYIKTNLIKCSATYQCRGYKGEPIVFENKEEEQLIFGHINEKQLASNSVGSQTGGKIPLLLSNDYASQTTSMISGRVAKPVCLYRPDKFHSSLCETCFKQKSDTRSMEKYAMYNMGISSVYVIYTSDTNVFLRSCRNLRMCRGKTVVFSENLCTLFRHKISSRKLQQETASMLPQVDTIIGNIKIWPPTLSKSIEIEKSEAELRAILFQSYCISTTASYIGNHNCWAGLQKQSGGMVVLDRIETFRTPEKQGEFLLYLFTNGPPDAVLANIQYCGEAKFSDHCMLDAVHVDTLTPTHDIFEIMERKKPGQQGKLAPNLHGECFLLQHLY…	CCI11385
26	CCG58	AcEm2	ATGCAGCAGAACCATCATGATAGCAAAACCAGCGGCATTCTGCATCTGAGCAGCACCAACCTGAACGATGTGGCGAGCTGCCATGAATGCATTGTGCGCGCGGTGGGCATTACCCAGATGCGCCTGCTGAAAAGCGATAGCAACAGCCGCATTTATTGGATTAAAGGCAACACCGATCTGGGCAAAGCGTTTGTGAGCAACTGCAACAGCCTGATTCTGTGCACCATTAGCGATGAAAGCCTGAAAAGCTATATTCCGAAATATTTTAGCTATACCGATCGCCAGGAAAGCACCGCGGTGATTCATCCGATGACCCAGAACTATGTGGAAAAAAGCATTTTTCAGCTGAGCAAACTGGTGATTAGCGAAAAATATAAAAGCCAGACCGCGGAACTGGAA…	MQQNHHDSKTSGILHLSSTNLNDVASCHECIVRAVGITQMRLLKSDSNSRIYWIKGNTDLGKAFVSNCNSLILCTISDESLKSYIPKYFSYTDRQESTAVIHPMTQNYVEKSIFQLSKLVISEKYKSQTAELEIYQGESQQGPYGYIWKQSRIIQALFFNEIGTEPIVRPKNGNNNEDSLEQSQPATDLSIQCLFTHNRKKEAGCRECLALHSKSLVIGTFHILLNADKRPTVELYVFTSACESEYIMKKCKVRFCPTILSLDPEACQELKTVFPSDRHFLDNKFISDYSSRQHQNDNRIRITKNGLEPDLISRTLSQHSARRMSPLRHAGQFTGKYQQQLMDALRIVTKKEPKCVMVISHYNQLHPCIDCVLGWERDNALVIIDFSLTYATIVTDRMP…	MW450679
27	CCG67	AcEm2	ATGCGCTGTACTCGACGACTAAGTGCTTTCGCATGGATTTTAGCATTGTATCTGCATGCAAGTGGTAGTACACTTCACGAAAGAAGATACCGTTTGCTTGTAGAGCGGAAAAGGGGTGACATTCAGAACGTCATGCTTGACTATTACCGATATTGCCAAAACTGCATGATAGCCAAACTAGGAGCAATCAGTATGTCTTTGCAAAGTCTTTCCGAATCAAGCTTGGAATTTACAATGGTCACAACAAGCACTGACGGTTGGCGTGCACACATGTATTGTAGTCGTGATCATGCATGCCATGGATTGAAAATATATTCATCCGAGCTTCCAAAGGTATCGACGGTTGCACCCGGGCAAGGAACTTTGACGACTGTTTTTGAAATCGAAGAATCGAAACGC…	MRCTRRLSAFAWILALYLHASGSTLHERRYRLLVERKRGDIQNVMLDYYRYCQNCMIAKLGAISMSLQSLSESSLEFTMVTTSTDGWRAHMYCSRDHACHGLKIYSSELPKVSTVAPGQGTLTTVFEIEESKRLPSPSASEHFKVKPTCLAHELSFSSNDCKMCLRQRSGSESFGEFHMLLDQKQYVVYVLRTSELAGTIGAACSRLEKCSFIAETEYPSDLCEHIFETGVSTYVEPGITMGGHDVVGGIPVDEKKTWVKKKGLWCLAVKRREVIPPAKSLYGHYERIMRCIECVAEILKETVHWMNVDAGPEDKAFFLYRSESPLKIKDPCKSLCSVAKPDHTTKCYQNYYAHFDMAAIEDQIFANPPEPKTNHIPDDHGKCVVAHSLPGSNSCLQCL…	CCI41159
28	CCG69	Ac2V	ATGCAAAATATCAGACTGTGCCCACTTCTACTCATCGCGCTGATAACGATGGATCGGTCCAGCCGTATCACGTCTTTATATGGAGTATTAAATGTGACCATATCGAACAGACAAGCTTTTTATTTGTGTCATGATTGCCTCGTAAGCTCTTTTGGGATTGAGCAGATACGTTTAATTACCGCAACCAACGCCTTCGGACTCTATTGGATTGGATGTCATTCTTGTACTCTGAAGACGTTGCTTTCGGACTGTATCACCCGCAATCAATGCGTATTGTCAAGTCAATTGACGCAAACAAACCGTCCTGCTGATAAGACGAAACCTCTTAGGGATACAACAGAGCCGAGTAAACTCGTCGGTATTTATACACTGGCAAACGCAATGGATGAAGTGATCATG…	MQNIRLCPLLLIALITMDRSSRITSLYGVLNVTISNRQAFYLCHDCLVSSFGIEQIRLITATNAFGLYWIGCHSCTLKTLLSDCITRNQCVLSSQLTQTNRPADKTKPLRDTTEPSKLVGIYTLANAMDEVIMRNSGKSVTFSTETKYDVSSLDWQETSETTIFFWKEGLIEDAMPFYKTRQGPHIFIFSSPAVLDSSLRKSDRVSTQDNESSMRCIAVSSTLQEAVCRECLAMHSTRFAVRAFRLHHKSKKKSAEVYIFLSNYLSLEIVTNCAGTFCPQIMSLKLINCRIMHNLFIRNHRDADERNGMKLNEVRQVLQNIAYKRMARRHPLKGRFQEALADSGSLNILPGEEYNCIKVWMIPTLRSGCISCILKDVTGHRLVVTLSLYISLIFTDAFK…	Ac2vGS97G2
29	CCG71	AcNc2	ATGGTGCGTCAGAATTGGCTCCTCCTTTCTGCTCTCTTACTGCTCAACACGGTTACTGATGCCATCGATCAAGTAATAATCACCGCAACATTATCTCGAAATGGTAATCTAGGCAAGTGCCAATCTTGCCTCACAGATATTGCCGGCGTGGAACGACTTTCGCTTGCTTCTAATCCTACGCTCAACCTGCAACAAGTGCCGATAAGATTACGATTCCAAGCGTCTGGTAATGCTTATTCTTTCATGAGAGCTGAGCTCGATTGTCAAAGTGATCGCACATGTGGCTTAATAACAATGAAAGGTCTTGAGCCCACGAAGAATAGAAATGCTGGTACATCAGAAGCGCTGTGCATTTTCACAGATGTGCAAACAAGTTATGATTGCGGCATTTGTCTCAAA…	MVRQNWLLLSALLLLNTVTDAIDQVIITATLSRNGNLGKCQSCLTDIAGVERLSLASNPTLNLQQVPIRLRFQASGNAYSFMRAELDCQSDRTCGLITMKGLEPTKNRNAGTSEALCIFTDVQTSYDCGICLKMTSGSHSIQKFQLRSMFSQELHLHVLYTILRDNFTPCENSGVCSGSNIEVSDAACNFLVKKLSIPDFDASTEKVVVEKKNVRSGNTLYQSVEPIYGSLNWNSECYQVFATIGKWTKCLSCIAQSSSGIAVLCNVGTFNGASGIHSRQLISLVSEVDPRKDHSLFSDCVNSCGSIIPKGKNDCAEAFINAIDISSSVGKIYANMQLWYHEKGIMASNEVPLSQTSSCLWIEHEPKYADSCMSCLSLVFRETARKLSRTEFLVLLKKN…	CCI10329
30	CCG72	AcNc2	ATGGTGCATCAGAATTTGGTCCTCTTTTCTCTTGTGGGGATGCTGAACACGTTTACTGCTGCGGACAATGAAGTAAAAAGCACCGCAACATTGAGTGTCAATAGTAACTTAGGCAAGTGCCAATCCTGCCTGACAGATATTGTCGGAACGGATCCACTTTTGCTTACTTCTCCTCCTACGCACAACCGGAATCAACTGTCGACAACAGTACAAATCCACGCGTCTGGTTATGCTTATTCTTTTATAAGAGCTCAACTTGATTTTCAGAGTGATCATACATGCGGTTTCATCCCAATGGCAGGTCTTGAACCCGCGAAGATCGTCGAAAATACAAACATACCAGCCAAGATGGTAGAGTCATCACAAACGCTCTGCGTTCTCACAGATGTGCAGACGAGT…	MVHQNLVLFSLVGMLNTFTAADNEVKSTATLSVNSNLGKCQSCLTDIVGTDPLLLTSPPTHNRNQLSTTVQIHASGYAYSFIRAQLDFQSDHTCGFIPMAGLEPAKIVENTNIPAKMVESSQTLCVLTDVQTSFTCRICLKMTSGYHSMQNFSW*	MW450682
31	CCG79	Ac2V	ATGCGCTTTCATAGTGTTCGGACGCTTTTGCTACTCCAATATATCAGCTGTCATATCCACCAAGCGTATTCTCAACTGAATACAGCAACTATCACCACTAAACTCAAAAATAAGAAGCATAAGTTGCTCGCGTGTCAAAGTTGTCTTCTATCTCATGTTGGTGCACTTCGCGCCAAACTGACTCTGCAAAAATATGGACCTGAAAACTCGAAAGTCTTGATCGAAGAATTCACAATCACTGCCACACATTCCGAATTTCTGAAGCTCTATCCACTTTGCGCATCGAAGGATTTCTGCGGTCCCATGTCCATTTCACCATCCTCAATTGTGAATCACGATCCCAACGTGGTAAACGAACAAGTGCTAGCGGACATCAAGCAACCCTCGAGTTCGCTTGGG…	MRFHSVRTLLLLQYISCHIHQAYSQLNTATITTKLKNKKHKLLACQSCLLSHVGALRAKLTLQKYGPENSKVLIEEFTITATHSEFLKLYPLCASKDFCGPMSISPSSIVNHDPNVVNEQVLADIKQPSSSLGKALQTERRNSEIVCIVQPSSNAKCRSCLTESSESAYLGEFNISTPVTKWKLALHIFSTRVPLQDMVDFCFDRKACPTRAAPISGQTCKHLIGESPLRDIPLNDDGDLYISRDQDKAESIMRMVQAHLDSVRLEQLCFKIDPVTFGTLRDRIKRVARTKNGIAVVFQSENGHEQSRRYLSLLIPSDQALVENKELQKSNDLVEPDICNKLNAKYFNIVPVADPFPDWVSQSHERAPQYGPIRHPTKCIWAFYHDNHTKACHSCVERV…	Ac2vGS47G195
32	CCG104	Ac2V	ATGCTGCATCAACACTGGCTTCTCTTCTTAGTTGTGTGGCTCATTGGCATGGTAGCTGATGCCAATAAGTCAGTATATATCACCGTCAAATTGTCTTCGGTAAGCGACCTAGTCAAGTGCCAATCCTGCCTAACAGACATTGCCGGATTGAATCGTCTTTCGCTTGCACATATTGAGTCGATCATGTCAGATTCAAATACACCGTCTACCCTTGCAGTTTTCAAAGCGTCTGGTTTGGTGTCTTCTTTTTTACGAGCCGGTATTGATTGTCAGCACATTGGCCAATGCGACTCCATAACAGTACCGCATTTTGATATTGCGAGCACAGTACCATCTTCTCCCCGATTTCCAATTAACGCCGATATGACACCGCTTGTTACGTATTGCCTTCTCACAGAT…	MLHQHWLLFLVVWLIGMVADANKSVYITVKLSSVSDLVKCQSCLTDIAGLNRLSLAHIESIMSDSNTPSTLAVFKASGLVSSFLRAGIDCQHIGQCDSITVPHFDIASTVPSSPRFPINADMTPLVTYCLLTDSPKSVECGMCLKMASGSESIQKFRLVNMDGSVRYLHVLITWQQDILQPCLLSDICSGPTYEFVDASCKHLVKKISLPPLFGESKNTPSTPNYYAHQDVFKSTIDSIRESIAWEPECFRTTASHSSRTSCLDCMARQSRGIAVLLAYNTMEFNSEGHAGDSEQYILVLSQNPQVLPEICRLMCTTVESVVKETCTQLSTSNVDYSYPQGKIYYNMRIQSYRRPEIVQTILKKHETSKCMRVEHEPKNQKLCQDCLELKAKLDVRRLS…	Ac2vGS3G71
33	CCG45	Ac2V	ATGGAAAAGAGCCTTGCATTGGTCTTCTTGGTCATTAATGCAAGTATTTACATGACTGAGTGCAGCCTCAGTACATTAACGTGCAATATGTTACCAAGTTGTGCAAGCTTGCAAAAATGTCAGACTTGTCTTTTAAAAGTGGCCGGAGCCACACGTTTGATCCCGACGAAAATTTCTCTCACGGAAAATTCCGAGCTTGGGTTCCTAGTCGACGGTCCGATGATCTTCTATTCTCACGTGGAACTTTTGTGCAGTGGAAGAAGTCATTGCGGTTACATGAAATTGGACAGGAGCGGAGCACCTATCACACAAGATGTGACATCTAAGCAATTTGTGGAAATAGATGGTGCTCAGCACCATTGTTTAGTGAAAGCCAGTGTATCTCACACAGCTTCGTGT…	MEKSLALVFLVINASIYMTECSLSTLTCNMLPSCASLQKCQTCLLKVAGATRLIPTKISLTENSELGFLVDGPMIFYSHVELLCSGRSHCGYMKLDRSGAPITQDVTSKQFVEIDGAQHHCLVKASVSHTASCAACLMETSETEMMGHFLVQIPQSHHTLYHVYVLYTSKEPSKIVVSCQLRQFCHGLTVILPTNDCDSFRKSVPVKGMNRLPLESYGSHRLGEKVALYDTDTRSDAAQLFVDAIKQLTTVDRYCFHASSVRNNTKFCTTCMLSEKDRIILAVRTATVDQVEASEANKKSSVEHLFCLFTNEKVDWENLKSVCGDSKDSEPDRHRAPEKQQPRVSSCGTITPVGSGNDYFVPFDSQFYSFINKPIVKRLGNQIRNAELCFWVQEERKQK…	Ac2vGS24G37
34	CCG53	Ac2V	ATGCCGAGCACCAAGTTGTGCATTCTGATGCTTACGGTTCTGATGCTGATCAGAGGGATGTCGCACACTAACTATAAACAGCAATTATCAGGAATTTTTAACGTGACAAGTACGGCTCGAAGACAATTATCATCATGCCATCAGTGCCTTGTTACTTTTTTCGGGATAAGAAACATTTTTCTGCTAGAAGCTAGTAATGCCTACAGGCTCTACAATGTCAGCGGACGCCTTTATGGTCTTATCAGAGCATTCACTACTCATTGCAATAGCGAGTATACATGTTTGATATCAACGACATTAACCAAGGAATACACTCGTAATGTTCTAAGTCGAAGCAATTCTGAGCAGTTGACCACGAAAGATACATTACATGGACTCGATGAAGCTCTATATCATCTG…	MPSTKLCILMLTVLMLIRGMSHTNYKQQLSGIFNVTSTARRQLSSCHQCLVTFFGIRNIFLLEASNAYRLYNVSGRLYGLIRAFTTHCNSEYTCLISTTLTKEYTRNVLSRSNSEQLTTKDTLHGLDEALYHLAKRMLFAKDGVNSAGWTTAPKYWRYENPALVHRQLLKIPVFFFGEYPRRNNKQDVDSVPEQERRAPSISVQAPLVSSDVINGNILSTQKGQNDGSTLKCMIIHTFLEEAVCRECLAMHSTSLTVRVYLLYHTSMIHSAELCVFRSIYEVSRIIESCKSFFCSEIVHWDTSDCDRMDNIFPKHSQIYMETNEKHNKRKRTHKTSGLDENVKNLKELGHVLTHIAYKRMARYAERRNGLMNVFQSSSTLKILQQESHACIILTSTRNH…	Ac2vGS2G6
35	CCG54	Ac2V	ATGCCACTAAAACGCTTGTTTCGTCTGATTTTGATAGATCTTCTCTTTGTAAACTCAAAAGTAAGAGAAAAAAAACTATTGAGATCACTTTCGTCTTATACTAGACTTTTGGCACTCACCAAAGGAAATATTGAGAAATGTCACGTCTGTCTTCTGGAAAAAGTTGGTGTCGAAGGCATAAATCTGGTTGCCAGCAATAAAGATACGCATGTTTATCTGATCAAAGGTCGCAACACATTTATCGAGCTATTTCTTTTGCAATGCAACAACAGCGGGCATTTTTGTCAGCTGCAAACTAACCTCAGAAACGTTCCCTCATACTCGTCAATTTCATTGCGAAACTATGAACTCGAGTATTCCATCTCTCTCTTTTCAATGAATATTGACTACATCATACTG…	MPLKRLFRLILIDLLFVNSKVREKKLLRSLSSYTRLLALTKGNIEKCHVCLLEKVGVEGINLVASNKDTHVYLIKGRNTFIELFLLQCNNSGHFCQLQTNLRNVPSYSSISLRNYELEYSISLFSMNIDYIILDAPRDSVIELSILKSYGGVAFFFFDEIQTIRRSSNYGLKGKMNLIQRNVMDTLTNSPLIIPLMKKYLQASPTESRCFYSQTRGFQCERCLAVHSITFALHAYTFKTQRKGFIFVFAFTSLYGRRRIQNACALTYCTGLKSLSLTGCYNLARWFPQDEQALKNVAAAAKLEKNRVELVKHDHMQRRISSEADIYFLDIVSRPDVKNRSKFEADEKPGSLRIIQDIMAIETFLNQREISYLSIQSSQATRLTFLHCLVNESEKAGEKN…	Ac2vGS16G43
36	CCG57	Ac2V	ATGATTTCGCGGGCTTCTTTGTCGATTTTTTTGATCGCATTTCTGTTCGTAAGAATAAAGCAGGGCAATCTGGAAAGCTGGGAATCAATTTCGTCCTCTACTGGATTACTTGTAGTGAAAAGCTCAAACCCCAATGCCTGCCGTTTGTGTCTGATACAGACAGTTGGCGTAGACCGAATCGCACTTGTCGAAAAGGATCTGTACACGTATTCTTATCTGATCAAAGGTCGCATCACAATGCTTGAAACTTTTCTAAGACAATGCTATACCGAGGAATTGTGCGTCATTGAGACCGATGTGAACTCGATACCTACATCTTTACCGACGTTGTTGCCGGTCGAATACGGAATAAATCTATTTGCAATGCAGCTAGATAGTGCTATCGACAAGTCATTGCTT…	MISRASLSIFLIAFLFVRIKQGNLESWESISSSTGLLVVKSSNPNACRLCLIQTVGVDRIALVEKDLYTYSYLIKGRITMLETFLRQCYTEELCVIETDVNSIPTSLPTLLPVEYGINLFAMQLDSAIDKSLLTTFTRKKAPPVHLYGRYEIFFYKEIKAVYNQKAQETKSHPPRQPLVVGPIIFSTFLFDKFLSIATSTTGTQAQQNTLPFRKIIGRCFYLSTASFQCEKCIALHTTSFGVRIYTFKNSAPGLKTLFAFTTEHSQDTIHNHCFITYCMGMRWISTAACEKLNRIFPNDERILHEVGTAAMELYNKAYSATDCIDPANGNSCGFISSKPDIDFRLMMSQLNTNYVFKQDFSVKKTLKVKPYQTAILEQFLEVSTMSCAFVSTPQTKRLS…	Ac2vGS16G32
37	CCG61	Ac2V	ATGAGAATGAGTTGGTTCCCTGGTGTTGCCGTGCTCTACTGCGTTTTCACATGCAACGCTGCTCAATTTGGATCAATGGTACTCATCGCGCCGACAAGCATATTTGTAGACTGTCAGCGATGCCTTTTGGAAGAAACGGGGGCACTTCAAGTCGAAGAATACGAAGGAGAAGATGCATATCAAGGCACAAGCTACTTGGTATTGGGATTGATAGATTATATCGAAACTAATCTGATACTTTGCTCTAGTAAGCACACCTGCGGATACTTCATTCCTCACTTATTTGTTTTGCCAAGCACTGAGTGGGAGAAATCACAATTCGCGCTAATGAATGAGCTGCATCTACCATCAAATCCGGTCGTTTCTCAGTCAAAAGCGGGGAATTCTATTCCGCCAAGT…	MRMSWFPGVAVLYCVFTCNAAQFGSMVLIAPTSIFVDCQRCLLEETGALQVEEYEGEDAYQGTSYLVLGLIDYIETNLILCSSKHTCGYFIPHLFVLPSTEWEKSQFALMNELHLPSNPVVSQSKAGNSIPPSGKRSKALCLYRPNKNHSPLCEACFKMKSDTGSMEKYGIFTERMTQLYVIYTSDAVNFVKSCYDFLMCRGETIVLKDSLCMIFRHKIKAKKYKQNKPAMLPHVYWPGDDYTLQTRYFEKDDKLLMMGLGGILSRAICISTARLYSDRRSCWTCLRERSRGMVVVDSVKRFGTHGNGKFLVYVFAQRFHPKLINCIAECGLVDYDDGCMLEAVHVDTLKPTHDTFTVLERNELAPKGNHVSNGHGGCFLIQHFEHNEFSCQKYFPKSS…	Ac2vGS155G3
38	CCG66	Ac2V	ATGTGGATTTGGTTTCTTGGCATAGCCGTACTTGGTCACTTTTCTGGATGTTACGCTAGTCGATTGAGCTCGATGAGAATCATTGCGCAGACTGGAGACTATGAAGCCTGTCAGCTATGCATTCTGAAAACCGCGGGTGCACTTTACATTGAAGAATATGGAGAAGCACGTATAACCACAAGCTACATGGTCATGGGATTGGTAGATTATATTGCAACTAATCTCATCAAATGCTCCACTGCGCGCCAATGTCGAGGCTTTGTGTCTAAGCCAATCTCCTCCAAAACTAGAAAGGGGGTGCAGTCAATATCTGCACCTCCTAACTATTCTCAGACAAAAGCGAAGACTCTTCTACTGAGCAATGTTCACGCAGAGCAAACAAATTTGATGCTTAGCGCA…	MWIWFLGIAVLGHFSGCYASRLSSMRIIAQTGDYEACQLCILKTAGALYIEEYGEARITTSYMVMGLVDYIATNLIKCSTARQCRGFVSKPISSKTRKGVQSISAPPNYSQTKAKTLLLSNVHAEQTNLMLSAKKSKALCLYRPDNLHSSLCEACFKRKSDTGSMEKYAVYHLQMSEVYVIYTSDTEKFIESCHEFQICRGQTIVFKDDLCTIFRHRISPMKVQRETADTLPFVDEIENQFSIWSSESSRNHKPEVLEGRLRAILLDSYCISTTKAHHEQASCWSCLHKKFGGMVVLDRIKKFGHRDDEREFLVYLFAEAFSDKVKTKCDSPCGTIVSRDYCMLASVHTDNLTPTYDIFALMKRKEFAQQSSSVPNLTSECFLIQHLYGKESECRALFR…	Ac2vGS100G35
39	CCG70	Ac2V	ATGAAAGCGAAATTGTTCCGCAGTATCCTCGTAGTCTTTTGGCATTTTGGGTGTTGTGCTGAGAGATTGGACTCACTAATCATCAGTGTGCCAATGGAAGCATACGAAGCATGTCAAAAGTGCTTGTTGGAGCGCGCAGGAGCTATTCACGTAGAAGAGGTAAACGAAATCGGAAATGAAAAATACGGCAAGAAAGAGTACTGGGTTGTGGGACTACCAAATTATCTTCGAGCAAAGCTAATTAACTGCTTCGGTACAAAGCTGTGTCTAGACCCGGCATTTAATAATGACTTGGAAACTTTTGCTACTGAAGGCATCGACGGGGCATTTGCAACAGTCGCGTCAATAAGACCAAGCCGAAAGTATTTCGTCAACGAGCAGCGATATTGGGCAATCACG…	MKAKLFRSILVVFWHFGCCAERLDSLIISVPMEAYEACQKCLLERAGAIHVEEVNEIGNEKYGKKEYWVVGLPNYLRAKLINCFGTKLCLDPAFNNDLETFATEGIDGAFATVASIRPSRKYFVNEQRYWAITGGLPPLHQSNFPLHVNKKREAKHLCVYRHDTSFSYLCEACILTKSDTGSMEIYGIRHRKMSVLYVIHSSDPDGLKNECVKPSICSGTTATLSPNLCNLFKYQVSTRASELPNLVGTISDNIFIKSAYTKNKQRDWNALAEKLEYLKLTPTCLLTTKAIGSGLGSCWGCLLKAYKGMVVLNKVKARLSSKISTSFVLSLFTNGNVNLKICSNRCGDINFDGGCMSETFHVMISAFPNNVFTWIERIDAAQNNNHVSHFGSSCFLVEH…	Ac2vGS26G5
40	CCG74	Ac2V	ATGTTACTCTACCGCGTGTGCGTCCTGCTTCTCGCTGTGTTGATGACCACGAGCGAGAACGTACAGAATAAAAATGTGGCGACATTATCAGGGATTCTCAACGTGACTATTTCAGGAACAGATACATCAATCTGTCATAATTGCCTCATTTGGTACGTCGGGATAAGAAGAATTTATTTGATCCAATCCACTCGTCAATTCAGACTCTATTGGGTGGAAGGTCATTCGGATATCATGCGAACATTTGCTTCACATTGCAATACGTATAGGTCTTGCTCGATTTCAGAGCAATCGACTACGTCATTCACTCCCTATTCTCAACCTAGAAGCACGCTTCAGCAGTTTCACACAACAGATAAGCTCAATGAGTTGGAAAATAGTATGCAACTGCTCGCAGCA…	MLLYRVCVLLLAVLMTTSENVQNKNVATLSGILNVTISGTDTSICHNCLIWYVGIRRIYLIQSTRQFRLYWVEGHSDIMRTFASHCNTYRSCSISEQSTTSFTPYSQPRSTLQQFHTTDKLNELENSMQLLAASTISATIETPSVQRTTELRQWNYEISLFERRQVSRIPVFFPENIVSAQYSEVASIPLPAAVISSIIKQHKVRPILQCMVIAFYREDAVCRECLAMHSVSLAIQTYLLHYKSRLSSAELCIFRSNFETADIIHNCKRSFCSILKEWKASDCDRMIHIFPMHPQLFENQNAHFNKRKHIDGSASSRDQRKSLNDIKQILLRIAYKRMAKIRKRRLFPLGKFLSIDTLDILRADSHVCINTPSSPNGHSTCYTRMLKGVVGARVVIISS…	Ac2vGS112G38
41	CCG75	Ac2V	ATGCAAATTCATCGTGTTTGGAGTCTTTTGCTGCTTCAATATGTCAGCTGTGATATCCAGCAAGCGTATACTAAGCGAAAAACAGCAACTATCACTACCAAACTCAAAAATGATAAGTCTAAGTTGAACTCTTGTCAAGGTTGTCTTCTATCTCAAGTCGGGGCACTTCGTGCCAAACTCACTCTGCAAAAGAATGGAGCTAAAAAATCGAATATTTTGATCGAAGAATTCACTCTCAATGCCACACATTCCGAACTTTTAATGGTGCGATCATATTGCGATACGGTCTGTTATTGTGGTCCGATGTCCATTACACCATCGTCTATTGTGGATCATGATCCCAACTTGGTAGAGAAACAAGTACTAGCGGGCATCAATCAACACCCAAATTCTTTAACG…	MQIHRVWSLLLLQYVSCDIQQAYTKRKTATITTKLKNDKSKLNSCQGCLLSQVGALRAKLTLQKNGAKKSNILIEEFTLNATHSELLMVRSYCDTVCYCGPMSITPSSIVDHDPNLVEKQVLAGINQHPNSLTGPSKLKNRKPEIVCLIRPTSKAKCRSCLTQYSESPYFGEFHISIPVKEMRKLILQIFSSRKSVEDIISFCLEAAACPSHVAQISGKVCEPLIGDSPLREIPLNEGGDLYISPPNAKNLLKARTHLNSLVPFKQQCFKTDTDKMLDLRERMYCTANAKNGVAVELQSDIEDGTSYQYFSILIPEGGPSNSNKLCSDFDEVVFPAPCNKRSAEFFYILPAIDQFPYWVSPSHVRALQFGPIRHPTRCVWAEHVSARQTCSTCIKKLRA…	Ac2vGS47G192
42	CCG77	Ac2V	ATGCGAATTTTCAGTTTGCGCGCATTATTACTCACTGGGTTGATAACCATGCATAAAATCGCACTACCTACCTACGTACCAGCGAAATCCGGGCTATTCCGTTTCTCATTTTCTAAGAGTGTAGATCATGCAGCATGTCACGAATGCCTGATAAACTCGCTGGGATGCGCAAAGTTATATTTGCTACAAGTAGGAGAAATGTTGCGACTTTACTGGGTTGAGGCTCATGTAGATATCTTGAGTTCGTTTTTGTCCCATTGTCACGCTAAATCCCGTTGCACTTTGAATATTATCCAGGCTACGAGTGACAACATTATTGAGCCCCAAATGGCAATTACTCAGCTTGGTAAACTTCCGAGGAGTTACGAAGTCACTGAGACGGCTCTTTTCTCGTTGGTA…	MQRASKSSGPPQAPFSFSNTVEMLRTKKILCIDITLSPPEKWGCIGCILRTVGGARLVTYASLRNAMILTSDIKRKSECSMCSNVMLLEPEKCHQYRYGSVVSIESFPKPSDDEVLDERVNNCFVLHYGVSYRVPCLNCMKKAFSTKENPYALSITSSLVDTSNYCSELPKRSLQNLLTCHQHDKCVRIQKVPFHFCSNHADFLPWGSFESIVRDATMKYTQIEIPVGIWPSQKHYVLMSHSKSERGPNLSPVYSSRIALVHFEYARSTFEECAKCLVGHTEVFFAYDDKSTSAGYVWMRPTPSSILRICVGKVCSRLSYNVDRKQVERPVGNRQLTNTDICIEDKKM*	Ac2vGS8G259
43	CCG82	Ac2V	ATGCTATCGCTACGACCAGTGAGCATGGTCGCATGGGTTTTCGCATGTCATCTGCGGCCAAGTTTTGGTCAGTTGTATCAAAAAGTATACCGCATAAAACGAGATTTTAATGTGCATGAGAGCTTCCGAATGCAATATAACATGTGCCAGCATTGTATTATTAATATAGCTGGATTGTCTGGTATATGGTTGGATGAGTTTGAAGACGCTTCAGCAAAATTTACAACTACTGGTATGCGACACAGCTTCGTACGGTTAAAAATGTATTGCACTTCTGATTGTCCATCCCTGTACGAAATTTCGCCACCGCTTGAATTATCTACCTCTGACAAAAATTGGAATCGGCAAGAACAGAATGCAAATGAAAGAGCAAGCGATCAATCGAACGATCATCCTTTA…	MLSLRPVSMVAWVFACHLRPSFGQLYQKVYRIKRDFNVHESFRMQYNMCQHCIINIAGLSGIWLDEFEDASAKFTTTGMRHSFVRLKMYCTSDCPSLYEISPPLELSTSDKNWNRQEQNANERASDQSNDHPLCLAHRPSSAQELCSTCLKETTESDSIGEFLFVSGEVDYVVYVLHTSKTHGQVAEPCNNFGHCHPFEHPEYSEEVCKEVHGSQTLRYFESTKSHDKPIASTKASNYGRIEENPNVSQLYRYLQCFKVRQQEDGYNSHSEMLVCMKCLGKNFDGLVHWIPAGSTPRPDTLFLIRSGHALSKKLLNPQICVTECPGLQHLETEKCYKDYYAGFDLSTSKNQISTNVPALSRENNYPLCALAYSKFDVKACHECLSVEFEKEKHKARKLN…	Ac2vGS45G45
44	CCG28	Ac2V	ATGTATCTCTCACTTCTGAGTTGTCGGATCATGGTGCATCAACATTGGCTTCTATTCTCATTTCTATGGCTTCTAACTGCGGCCAACCAGCGAGGAATAATCACCGTAGAATTCAATCACAAAAGTGACCTAAGCCGGTGCCAGTCCTGCCTGGTAGATATTGCCGGACTGGATCGTCTTTCGCTGACATCTATCTCCACGAACGACTTGTCCATCAAAATAGCAAAATTCCAAGCATCTGGTCAGGCTTGTTCTTTTATAAGCGCAAAGCTTGACTGTCGGCATCAAACTAAATGCGGCTCCGTCACAGTGACAATTCTTGAGCATGTGGAGTCCCTGGCATCTTCATCGAATCTACAAATTGCTGTAAATGAACAGCTGAAGCCGCTGTGCATTCTC…	MYLSLLSCRIMVHQHWLLFSFLWLLTAANQRGIITVEFNHKSDLSRCQSCLVDIAGLDRLSLTSISTNDLSIKIAKFQASGQACSFISAKLDCRHQTKCGSVTVTILEHVESLASSSNLQIAVNEQLKPLCILTSVQTSFDCGLCLRMTSSSEGIQKLKLITMDTKEYYLHVLHTHQRNIFEPCSLSGVCSGIQYEFDAEYCDHLVKKLFVPRPYSSEHVIFPSSVDYTGPQELASAVRAIHCTVKWELQCIQFITSQKPRRNCLACMSDVSSRMALLVALSSIEYGYEGYREGDTQYLFFVIVQAAFDFYLQCDETCGRITFHSLDSCISLAIKTNNVSPSQGKIYYNMVQRDLKKKEAVQETMLIPQTSSCMWVEHELGEREWCKVCLQHLSKIDAK…	Ac2vGS249G6
45	CCG28	AcEx1	ATGTATCTCTCACTTCTGAGTTGTCGGATCATGGTGCATCAACATTGGCTTCTATTCTCATTTCTATGGCTTCTAACTGCGGCCAACCAGCGAGGAATGATCACCGTAGAATTCAATCACAAAAGTGACCTAAGCCGGTGCCAGTCCTGCCTGGTAGATATTGCCGGACTGGATCGTCTTTCGCTGACATCTATCTCCACGAACGACTTGTCCATCAAAATAGCAAAATTCCAAGCATCTGGTCAGGCTTGTTCTTTTATAAGCGCAGAGCTTGACTGTCGGCATGAAACTAAATGCGGCTCCGTCACAGTGACAATTCTTGAGCATGTGGAGTCCCTGGCATCTTCATCGAATCTACAAATTGCTGTAAATGAACAGCTGAAGCCGCTGTGCATTCTC…	MYLSLLSCRIMVHQHWLLFSFLWLLTAANQRGMITVEFNHKSDLSRCQSCLVDIAGLDRLSLTSISTNDLSIKIAKFQASGQACSFISAELDCRHETKCGSVTVTILEHVESLASSSNLQIAVNEQLKPLCILTSVQTSFDCGLCLRMTSSSEGIQKLKLITMDTKEYYLHVLHTHQRNIFEPCSLSGVCSGIQYEFDAEYCDHLVKKLFVPRPYSSEHVFFPSPV*	MW450681
46	CCG28	Ac7V	ATGTATCTCTCACTTCTGAGTTGTCGGATCATGGTGCATCAACATTGGCTTCTATTCTCATTTCTATGGCTTCTAACTGCGGCCAACCAGCGAGGAATAATCACCGTAGAATTCAATCACAAAAGTGACCTAAGCCGGTGCCAGTCCTGCCTGGTAGATATTGCCGGACTGGAtCGTCTTTCGCTGACATCTATCTCCACGAACGAaTTGTCCATCAAAATAGCAAAATTCCAAGCATCTGGTCAGGCTTGTTCTTTTATcAGCGCAGAGCTTGACTGTCGGCATGAAACTAAATGCGGCTCCGTCACAGTGACAATTCTTGAGCATGTGGAGTCCCTGGCATCTTCATCGAATCTACAAATTGCTGTAAATGAACAGCTGAAGCCGCTGTGCATTCTC…	MYLSLLSCRIMVHQHWLLFSFLWLLTAANQRGIITVEFNHKSDLSRCQSCLVDIAGLDRLSLTSISTNELSIKIAKFQASGQACSFISAELDCRHETKCGSVTVTILEHVESLASSSNLQIAVNEQLKPLCILTSVQTSFDCGLCLRMTSSSEGIQKLKLITMDTKEYYLHVLHTHQRNIFKPCSLSGVCSGIQYEFDAEYCDHLVKKLFVPRPYSSEHVIFPSPVDYTGPQELAFAVRAIHWTVKWEPQCIQFITSQKPRRNCLACMSDVSSRMALLVALSSIEYGYEGYREGDTQYLFFVIVQAAFDFYLQCDETCGRITFHSLDSCISLAIKTNNVSPSQGKIYYNMVQRDLKKKEAVQETMLIPQTSSCMWVEHELGEREWCKVCLQHLSKIDAK…	MW533531
